# Brain regulatory program predates central nervous system evolution

**DOI:** 10.1101/2021.12.10.472178

**Authors:** Dylan Faltine-Gonzalez, Jamie Havrilak, Michael J Layden

**Affiliations:** Lehigh University, Department of Biological Sciences, Bethlehem, PA USA

## Abstract

Understanding if bilaterian centralized nervous systems (CNS) evolved once or multiple times has been debated for over a century. Recent efforts determined that the nerve chords found in bilaterian CNSs likely evolved independently, but the origin(s) of brains remains debatable. Developing brains are regionalized by stripes of gene expression along the anteroposterior axis. Gene homologs are expressed in the same relative order in disparate species, which has been interpreted as evidence for homology. However, regionalization programs resemble anteroposterior axial patterning programs, which supports an alternative model by which conserved expression in brains arose convergently through the independent co-option of deeply conserved axial patterning programs. To begin resolving these hypotheses, we sought to determine when the neurogenic role for axial programs evolved. Here we show that the nerve net in the cnidarian *Nematostella vectensis* and bilaterian brain are regionalized by the same molecular programs, which indicates nervous system regionalization predates the emergence of bilaterians and CNSs altogether. This argues that shared regionalization mechanisms are insufficient to support the homology of brains and supports the notion that axial programs were able to be co-opted multiple times during evolution of brains.
