## Extended Data 6 for "Brain regulatory program predates central nervous system evolution"

### Sheet: Sheet1
shRNA synthesis Primers		Sequence
Nvsix3/6	six3/6_520_F	TAATACGACTCACTATAGGCAACTGGTTCAAGAATATTCAAGAGATATTCTTGAACCAGTTGCCTT
	six3/6_520_R	AAGGCAACTGGTTCAAGAATATCTCTTGAATATTCTTGAACCAGTTGCCTATAGTGAGTCGTATTA
Nvwnt2	Wnt2_shRNA_246_F	TAATACGACTCACTATAGGATCAGAGGTGGAATTGTTTCAAGAGAACAATTCCACCTCTGATCCTT
	Wnt2_shRNA_246_R	AAGGATCAGAGGTGGAATTGTTCTCTTGAAACAATTCCACCTCTGATCCTATAGTGAGTCGTATTA
Nvdlx	DLX_290_F	TAATACGACTCACTATAGCGACGAGCCCAGATTAAATTCAAGAGATTTAATCTGGGCTCGTCGCTT
	DLX_290_R	AAGCGACGAGCCCAGATTAAATCTCTTGAATTTAATCTGGGCTCGTCGCTATAGTGAGTCGTATTA
Enhancer Synthesis Primers
Pvu1_239910_5'_F	CGATCGAGGTTCTGGAATGGGAGGTAAA
Age1_239910_5'_six3/6_1_R	ACCGGTAGAGCTTTCCCTGTTTTTCTAA
Age1_239910_3'_six3/6_1_F	ACCGGTATGTACAATGCGGTTTCCCTAA
Asc1_239910_3'_R	GGCGCGCCGGCGGGTTAAGGCTTGAGT
Cla1_239910_5'_six3/6_2_R2	ATCGATTGACACTCCATAGTTCAGTGAA
Cla1_239910_3'_six3/6_2_F2	ATCGATTCATCTCGCTAGCAGGATTGG
Pvu1_Foxq2d_5'_F	CGATCGCTTGCTTTGTATTACTTCGGTCTTA
sph1_Foxq2d_5'_R	gcatgcTTGATCAGTCTCCTATATGATTGA
sph1_Foxq2d_3'_F	gcatgcCCTCGTTCCCTAGCAGCCG
Asc1_Foxq2d_3'_R	GGCGCGCCTTAATTAACACAAGGAAAGGTTTTGT
